# The midbody interactome reveals new unexpected roles for PP1 phosphatases in cytokinesis

**DOI:** 10.1101/569459

**Authors:** Luisa Capalbo, Zuni I. Bassi, Marco Geymonat, Sofia Todesca, Liviu Copoiu, Anton Enright, Giuliano Callaini, Maria Giovanna Riparbelli, Lu Yu, Jyoti Choudhary, Enrico Ferrero, Sally Wheatley, Max E. Douglas, Masanori Mishima, Pier Paolo D’Avino

## Abstract

The midbody is an organelle assembled at the intercellular bridge that connects the two daughter cells at the end of mitosis. It is composed of a multitude of proteins, organized in a precise and stereotyped pattern, that control the final separation of the daughter cells and prevent incorrect genome segregation. Furthermore, recent evidence indicates that the midbody is involved in many other important processes, including cell fate, pluripotency, apical-basal polarity, tissue organization, and cilium and lumen formation. Understanding the regulation and interactions of midbody proteins is therefore essential to unravel how this organelle executes its multiple functions. Here, we report the first experimentally-based characterization of the intricate midbody protein-protein interaction network (interactome), which identifies a plethora of novel interactions and provides an extremely valuable resource for dissecting the multiple roles of the midbody. Initial analysis of this interactome already revealed that PP1β-MYPT1 phosphatase regulates microtubule dynamics in late cytokinesis and de-phosphorylates the kinesin component MKLP1/KIF23 of the centralspindlin complex, a key cytokinesis regulator. This de-phosphorylation antagonizes Aurora B kinase in order to modify the functions of centralspindlin and its interactions in late cytokinesis. Our findings expand the repertoire of PP1 functions during mitosis and indicate that spatiotemporal changes in the distribution of kinases and counteracting phosphatases finely tune the activity of cytokinesis proteins.
