## Supplementary Data S5 for "The midbody interactome reveals new unexpected roles for PP1 phosphatases in cytokinesis"

### Sheet: GO enrichment midbody proteome
Analysis Type:	PANTHER Overrepresentation Test (Released 20181113)
Annotation Version and Release Date:	PANTHER version 13.1 Released 2018-02-03
Analyzed List:	Midbody Proteome (Homo sapiens)
Reference List:	Homo sapiens (all genes in database)
Test Type:	FISHER
Correction:	BONFERRONI
Bonferroni count:	234
PANTHER GO-Slim Biological Process	Homo sapiens - REFLIST (21042)	upload_1 (1943)	upload_1 (expected)	upload_1 (over/under)	upload_1 (fold Enrichment)	upload_1 (P-value)
Unclassified (UNCLASSIFIED)	10206	658	942.41	-	0.7	0
cellular component organization or biogenesis (GO:0071840)	2099	444	193.82	+	2.29	1.35e-52
primary metabolic process (GO:0044238)	4753	750	438.89	+	1.71	6.51e-49
nucleobase-containing compound metabolic process (GO:0006139)	2797	522	258.27	+	2.02	1.7e-48
metabolic process (GO:0008152)	5878	860	542.77	+	1.58	5.21e-46
organelle organization (GO:0006996)	1212	285	111.92	+	2.55	8.93e-39
cellular component biogenesis (GO:0044085)	776	215	71.66	+	3	2.76e-37
mRNA processing (GO:0006397)	244	114	22.53	+	5.06	7.03e-35
cellular component organization (GO:0016043)	1964	373	181.35	+	2.06	7.59e-34
RNA metabolic process (GO:0016070)	1570	319	144.97	+	2.2	4.82e-33
nitrogen compound metabolic process (GO:0006807)	2524	439	233.06	+	1.88	9.62e-33
cellular process (GO:0009987)	8247	1022	761.52	+	1.34	8.6e-28
mRNA splicing, via spliceosome (GO:0000398)	178	86	16.44	+	5.23	8.64e-27
cell surface receptor signaling pathway (GO:0007166)	1206	17	111.36	-	0.15	1.19e-25
RNA splicing, via transesterification reactions (GO:0000375)	156	77	14.4	+	5.35	2.52e-24
nuclear transport (GO:0051169)	123	63	11.36	+	5.55	2.34e-20
cell communication (GO:0007154)	2686	113	248.02	-	0.46	5.63e-20
rRNA metabolic process (GO:0016072)	113	59	10.43	+	5.65	2.57e-19
chromatin organization (GO:0006325)	273	89	25.21	+	3.53	3.11e-18
translation (GO:0006412)	198	75	18.28	+	4.1	3.34e-18
signal transduction (GO:0007165)	2318	97	214.04	-	0.45	5.13e-17
cell cycle (GO:0007049)	723	156	66.76	+	2.34	6.37e-17
intracellular protein transport (GO:0006886)	694	148	64.08	+	2.31	1.31e-15
biosynthetic process (GO:0009058)	1745	281	161.13	+	1.74	2.68e-15
protein transport (GO:0015031)	736	152	67.96	+	2.24	5.76e-15
RNA localization (GO:0006403)	85	45	7.85	+	5.73	1.12e-14
multicellular organismal process (GO:0032501)	1684	63	155.5	-	0.41	1.58e-14
single-multicellular organism process (GO:0044707)	1665	63	153.74	-	0.41	5.06e-14
response to stimulus (GO:0050896)	2677	132	247.19	-	0.53	8.32e-14
cytoskeleton organization (GO:0007010)	404	98	37.31	+	2.63	8.17e-13
nucleobase-containing compound transport (GO:0015931)	116	48	10.71	+	4.48	1.88e-12
transport (GO:0006810)	1701	254	157.07	+	1.62	2.99e-10
biological regulation (GO:0065007)	2985	170	275.63	-	0.62	6.64e-10
localization (GO:0051179)	2012	285	185.79	+	1.53	2.58e-09
protein targeting (GO:0006605)	171	52	15.79	+	3.29	2.7e-09
G-protein coupled receptor signaling pathway (GO:0007186)	456	6	42.11	-	0.14	6.45e-09
chromatin assembly (GO:0031497)	40	25	3.69	+	6.77	7.01e-09
DNA metabolic process (GO:0006259)	391	85	36.1	+	2.35	7.79e-09
protein folding (GO:0006457)	94	36	8.68	+	4.15	2.4e-08
protein metabolic process (GO:0019538)	1583	230	146.17	+	1.57	4.51e-08
protein localization (GO:0008104)	532	102	49.12	+	2.08	6.03e-08
regulation of biological process (GO:0050789)	2463	140	227.43	-	0.62	6.78e-08
neurological system process (GO:0050877)	924	33	85.32	-	0.39	7.59e-08
sensory perception (GO:0007600)	424	6	39.15	-	0.15	8.61e-08
immune response (GO:0006955)	383	6	35.37	-	0.17	1.44e-06
immune system process (GO:0002376)	669	21	61.77	-	0.34	1.94e-06
intracellular signal transduction (GO:0035556)	1071	47	98.9	-	0.48	3.61e-06
cell-cell signaling (GO:0007267)	569	16	52.54	-	0.3	3.9e-06
mitosis (GO:0007067)	231	52	21.33	+	2.44	2.74e-05
system process (GO:0003008)	1020	47	94.19	-	0.5	4.32e-05
regulation of gene expression, epigenetic (GO:0040029)	71	25	6.56	+	3.81	6.13e-05
protein complex assembly (GO:0006461)	244	51	22.53	+	2.26	0.000193
developmental process (GO:0032502)	1501	84	138.6	-	0.61	0.000196
protein complex biogenesis (GO:0070271)	245	51	22.62	+	2.25	0.000209
cytokinesis (GO:0000910)	138	35	12.74	+	2.75	0.000286
chromosome segregation (GO:0007059)	96	28	8.86	+	3.16	0.000288
tRNA aminoacylation for protein translation (GO:0006418)	44	18	4.06	+	4.43	0.000523
ectoderm development (GO:0007398)	212	2	19.58	-	0.1	0.000639
response to external stimulus (GO:0009605)	351	9	32.41	-	0.28	0.00124
system development (GO:0048731)	452	15	41.74	-	0.36	0.00159
chromatin remodeling (GO:0006338)	34	15	3.14	+	4.78	0.00177
phosphate-containing compound metabolic process (GO:0006796)	1595	205	147.28	+	1.39	0.00184
vesicle-mediated transport (GO:0016192)	761	112	70.27	+	1.59	0.00222
catabolic process (GO:0009056)	1176	157	108.59	+	1.45	0.00447
MAPK cascade (GO:0000165)	340	10	31.4	-	0.32	0.00612
transcription elongation from RNA polymerase II promoter (GO:0006368)	30	13	2.77	+	4.69	0.00825
response to biotic stimulus (GO:0009607)	144	1	13.3	-	0.08	0.0156
cell adhesion (GO:0007155)	356	12	32.87	-	0.37	0.0214
biological adhesion (GO:0022610)	356	12	32.87	-	0.37	0.0214
generation of precursor metabolites and energy (GO:0006091)	171	34	15.79	+	2.15	0.0301
tRNA metabolic process (GO:0006399)	113	26	10.43	+	2.49	0.0369
regulation of molecular function (GO:0065009)	441	18	40.72	-	0.44	0.0403
cell differentiation (GO:0030154)	548	25	50.6	-	0.49	0.0414
exocytosis (GO:0006887)	173	34	15.97	+	2.13	0.049

### Sheet: GO enrichment midbody interacto
Analysis Type:	PANTHER Overrepresentation Test (Released 20181113)
Annotation Version and Release Date:	PANTHER version 13.1 Released 2018-02-03
Analyzed List:	Midbody Interactome (Homo sapiens)
Reference List:	Homo sapiens (all genes in database)
Test Type:	FISHER
Correction:	BONFERRONI
Bonferroni count:	234
PANTHER GO-Slim Biological Process	Homo sapiens - REFLIST (21042)	upload_1 (2928)	upload_1 (expected)	upload_1 (over/under)	upload_1 (fold Enrichment)	upload_1 (P-value)
Unclassified (UNCLASSIFIED)	10206	1087	1420.17	-	0.77	0
nucleobase-containing compound metabolic process (GO:0006139)	2797	736	389.2	+	1.89	2.73e-54
cellular component organization or biogenesis (GO:0071840)	2099	595	292.08	+	2.04	8.59e-51
primary metabolic process (GO:0044238)	4753	1038	661.38	+	1.57	1.94e-46
metabolic process (GO:0008152)	5878	1188	817.93	+	1.45	2.48e-40
cellular component biogenesis (GO:0044085)	776	286	107.98	+	2.65	3.26e-38
mRNA processing (GO:0006397)	244	146	33.95	+	4.3	1.41e-35
cellular component organization (GO:0016043)	1964	513	273.29	+	1.88	1.18e-34
RNA metabolic process (GO:0016070)	1570	437	218.47	+	2	3.46e-34
organelle organization (GO:0006996)	1212	362	168.65	+	2.15	1.12e-32
mRNA splicing, via spliceosome (GO:0000398)	178	115	24.77	+	4.64	5.95e-30
nitrogen compound metabolic process (GO:0006807)	2524	588	351.22	+	1.67	1.65e-28
RNA splicing, via transesterification reactions (GO:0000375)	156	101	21.71	+	4.65	3.21e-26
cellular process (GO:0009987)	8247	1459	1147.57	+	1.27	2.77e-25
rRNA metabolic process (GO:0016072)	113	77	15.72	+	4.9	9.88e-21
translation (GO:0006412)	198	87	27.55	+	3.16	4.69e-14
intracellular protein transport (GO:0006886)	694	186	96.57	+	1.93	7.81e-12
sensory perception of chemical stimulus (GO:0007606)	282	2	39.24	-	0.05	2.12e-11
protein transport (GO:0015031)	736	192	102.41	+	1.87	2.4e-11
cell cycle (GO:0007049)	723	187	100.61	+	1.86	1.01e-10
nuclear transport (GO:0051169)	123	59	17.12	+	3.45	1.45e-10
catabolic process (GO:0009056)	1176	267	163.64	+	1.63	3.12e-10
DNA metabolic process (GO:0006259)	391	115	54.41	+	2.11	5.74e-09
chromatin organization (GO:0006325)	273	90	37.99	+	2.37	9.37e-09
cytoskeleton organization (GO:0007010)	404	115	56.22	+	2.05	3.88e-08
protein localization (GO:0008104)	532	134	74.03	+	1.81	1e-06
RNA localization (GO:0006403)	85	40	11.83	+	3.38	1.11e-06
localization (GO:0051179)	2012	380	279.97	+	1.36	5.85e-06
response to stimulus (GO:0050896)	2677	274	372.51	-	0.74	2.41e-05
protein metabolic process (GO:0019538)	1583	306	220.27	+	1.39	2.45e-05
biosynthetic process (GO:0009058)	1745	330	242.82	+	1.36	4.68e-05
transport (GO:0006810)	1701	322	236.69	+	1.36	7.14e-05
nucleobase-containing compound transport (GO:0015931)	116	43	16.14	+	2.66	7.56e-05
phosphate-containing compound metabolic process (GO:0006796)	1595	304	221.94	+	1.37	8.59e-05
protein complex biogenesis (GO:0070271)	245	70	34.09	+	2.05	0.000131
cell surface receptor signaling pathway (GO:0007166)	1206	105	167.82	-	0.63	0.000133
cellular component morphogenesis (GO:0032989)	423	104	58.86	+	1.77	0.000173
protein complex assembly (GO:0006461)	244	69	33.95	+	2.03	0.000201
DNA replication (GO:0006260)	157	51	21.85	+	2.33	0.000236
mitosis (GO:0007067)	231	66	32.14	+	2.05	0.000257
cell-cell signaling (GO:0007267)	569	38	79.18	-	0.48	0.000272
sensory perception (GO:0007600)	424	24	59	-	0.41	0.000291
multicellular organismal process (GO:0032501)	1684	163	234.33	-	0.7	0.00041
RNA catabolic process (GO:0006401)	70	30	9.74	+	3.08	0.000414
tRNA metabolic process (GO:0006399)	113	40	15.72	+	2.54	0.000579
mitochondrion organization (GO:0007005)	92	35	12.8	+	2.73	0.00081
biological regulation (GO:0065007)	2985	325	415.36	-	0.78	0.000837
cytokinesis (GO:0000910)	138	45	19.2	+	2.34	0.000859
single-multicellular organism process (GO:0044707)	1665	163	231.69	-	0.7	0.000915
regulation of biological process (GO:0050789)	2463	260	342.73	-	0.76	0.000961
generation of precursor metabolites and energy (GO:0006091)	171	52	23.79	+	2.19	0.000981
neurological system process (GO:0050877)	924	80	128.57	-	0.62	0.00263
immune response (GO:0006955)	383	24	53.29	-	0.45	0.00567
regulation of gene expression, epigenetic (GO:0040029)	71	27	9.88	+	2.73	0.00808
protein folding (GO:0006457)	94	32	13.08	+	2.45	0.0116
vesicle-mediated transport (GO:0016192)	761	152	105.89	+	1.44	0.0161
muscle contraction (GO:0006936)	114	36	15.86	+	2.27	0.0177
response to external stimulus (GO:0009605)	351	23	48.84	-	0.47	0.0286
chromatin assembly (GO:0031497)	40	18	5.57	+	3.23	0.0288
tRNA aminoacylation for protein translation (GO:0006418)	44	19	6.12	+	3.1	0.0289
cell recognition (GO:0008037)	105	2	14.61	-	0.14	0.0401
